# Towards a complete phage tail fiber structure atlas

**DOI:** 10.1101/2024.10.28.620165

**Authors:** Victor Klein-Sousa, Aritz Roa-Eguiara, Claudia S. Kielkopf, Nicholas Sofos, Nicholas M. I. Taylor

**Affiliations:** Structural Biology of Molecular Machines Group, Protein Structure & Function Program, Novo Nordisk Foundation Center for Protein Research, Faculty of Health and Medical Sciences, University of Copenhagen, Blegdamsvej 3B, 2200 Copenhagen, Denmark; Core Facility of Integrated Microscopy at University of Copenhagen (CFIM), Copenhagen, Denmark

**Keywords:** Tail Fiber, Phage, Structure Prediction, Domain identification, Cryo-EM

## Abstract

Bacteriophages use receptor-binding proteins (RBPs) to adhere to bacterial hosts. Understanding the structure of these RBPs can provide insights into their target interactions. Tail fibers, a prominent type of RBP, are typically elongated, flexible, and trimeric proteins, making it challenging to obtain high-resolution experimental data of their full-length structures. Recent advancements in deep learning-based protein structure prediction, such as AlphaFold2-multimer (AF2M) and ESMfold, allow for the generation of high-confidence predicted models of complete tail fibers. In this paper, we introduce RBPseg, a method that combines monomeric ESMfold predictions with a novel sigmoid distance pair (sDp) protein segmentation technique. This method segments the tail fiber sequences into smaller fractions, preserving domain boundaries. These segments are then predicted in parallel using AF2M and assembled into a full fiber model. We demonstrate that RBPseg significantly improves AF2M v2.3.2 in terms of model confidence, running time, and memory usage. To validate our approach, we used single-particle cryo-electron microscopy to analyze five tail fibers from three phages of the BASEL collection. Additionally, we conducted a structural classification of 67 fibers and their domains, which identified 16 well-defined tail fiber classes and 89 domains. Our findings suggest the existence of modular fibers as well as fibers with different sequences and shared structure, indicating possible sequence convergence, divergence, and domain swapping. We further demonstrate that these structural classes account for at least 24% of the known tail fiber universe.
