## Supplementary Table 1 for "Towards a complete phage tail fiber structure atlas"

nick	MaxRSS	AllocTRES	AvePages	Method	running_time	running_time_seconds
RBP_00	60172716	cpu=12,gr+	357324	AFM_df	0 days 09:55:20	35720
RBP_00	18137548	cpu=12,gr+	49170	RBPseg_df	00.34.08	2048
RBP_00	19715280	cpu=12,gr+	26208	RBPseg_df	00.46.53	2813
RBP_00	22789068	cpu=12,gr+	24754	RBPseg_df	00.48.28	2908
RBP_00	26206104	cpu=12,gr+	2946	RBPseg_df	00.32.31	1951
RBP_00	25925020	cpu=12,gr+	3615	RBPseg_df	00.31.24	1884
RBP_00	26519568	cpu=12,gr+	82895	RBPseg_df	00.44.33	2673
RBP_01	26405276	cpu=12,gr+	174990	AFM_df	0 days 01:02:51	3771
RBP_01	27372708	cpu=12,gr+	6113	RBPseg_df	03.10.30	11430
RBP_01	40663752	cpu=12,gr+	24762	RBPseg_df	03.01.26	10886
RBP_01	30933224	cpu=12,gr+	243725	RBPseg_df	01.19.13	4753
RBP_01	26499328	cpu=12,gr+	8700	RBPseg_df	00.49.01	2941
RBP_02	15565688	cpu=12,gr+	28344	AFM_df	0 days 00:50:05	3005
RBP_02	27395692	cpu=12,gr+	14574	RBPseg_df	03.43.55	13435
RBP_02	41677844	cpu=12,gr+	237092	RBPseg_df	03.29.37	12577
RBP_02	29866120	cpu=12,gr+	251103	RBPseg_df	02.13.57	8037
RBP_03	26130840	cpu=12,gr+	52562	AFM_df	0 days 00:44:50	2690
RBP_03	15412308	cpu=12,gr+	32622	RBPseg_df	00.29.43	1783
RBP_03	26006364	cpu=12,gr+	14534	RBPseg_df	00.29.46	1786
RBP_03	19858964	cpu=12,gr+	21795	RBPseg_df	00.29.44	1784
RBP_03	26052420	cpu=12,gr+	1161	RBPseg_df	00.27.25	1645
RBP_03	15137472	cpu=12,gr+	21960	RBPseg_df	00.26.48	1608
RBP_03	25751592	cpu=12,gr+	2204	RBPseg_df	00.21.35	1295
RBP_04	26347316	cpu=12,gr+	55620	AFM_df	0 days 02:58:07	10687
RBP_04	26223404	cpu=12,gr+	6182	RBPseg_df	00.44.42	2682
RBP_04	26219096	cpu=12,gr+	3676	RBPseg_df	00.41.56	2516
RBP_05	19985020	cpu=12,gr+	24110	AFM_df	0 days 00:34:29	2069
RBP_05	25709516	cpu=12,gr+	41475	RBPseg_df	00.32.41	1961
RBP_05	26202672	cpu=12,gr+	26184	RBPseg_df	01.44.56	6296
RBP_05	15644712	cpu=12,gr+	23318	RBPseg_df	03.47.58	13678
RBP_05	30047416	cpu=12,gr+	83024	RBPseg_df	02.48.18	10098
RBP_06	27710512	cpu=12,gr+	95808	AFM_df	0 days 02:11:37	7897
RBP_06	19837412	cpu=12,gr+	28034	RBPseg_df	01.21.41	4901
RBP_06	25342288	cpu=12,gr+	20464	RBPseg_df	00.39.23	2363
RBP_07	45101116	cpu=12,gr+	59894	AFM_df	0 days 08:08:09	29289
RBP_07	39474744	cpu=12,gr+	395675	RBPseg_df	13.38.44	49124
RBP_07	23629644	cpu=12,gr+	803804	RBPseg_df	03.19.26	11966
RBP_07	26692856	cpu=12,gr+	6613	RBPseg_df	02.03.32	7412
RBP_07	26107328	cpu=12,gr+	1846	RBPseg_df	00.28.19	1699
RBP_07	26184320	cpu=12,gr+	2367	RBPseg_df	01.04.12	3852
RBP_08	15442836	cpu=12,gr+	46937	AFM_df	0 days 02:30:33	9033
RBP_08	26142100	cpu=12,gr+	14511	RBPseg_df	00.57.50	3470
RBP_08	26184964	cpu=12,gr+	3136	RBPseg_df	00.33.19	1999
RBP_08	26351236	cpu=12,gr+	3916	RBPseg_df	00.35.33	2133
RBP_09	26934004	cpu=12,gr+	8404	AFM_df	0 days 02:35:14	9314
RBP_09	27256080	cpu=12,gr+	18397	RBPseg_df	03.55.14	14114
RBP_09	39092164	cpu=12,gr+	425566	RBPseg_df	03.53.52	14032
RBP_09	40576752	cpu=12,gr+	277875	RBPseg_df	03.44.11	13451
RBP_09	26469108	cpu=12,gr+	14729	RBPseg_df	00.41.15	2475
RBP_10	26156228	cpu=12,gr+	32123	AFM_df	0 days 00:53:30	3210
RBP_10	60259956	cpu=12,gr+	8985	RBPseg_df	14.44.10	53050
RBP_10	59366336	cpu=12,gr+	92305	RBPseg_df	14.39.09	52749
RBP_11	56683328	cpu=12,gr+	20311	AFM_df	0 days 09:48:22	35302
RBP_11	29251972	cpu=12,gr+	3863	RBPseg_df	05.47.35	20855
RBP_11	31468064	cpu=12,gr+	2680	RBPseg_df	02.40.13	9613
RBP_11	24458064	cpu=12,gr+	59049	RBPseg_df	11.27.36	41256
RBP_11	29849664	cpu=12,gr+	17722	RBPseg_df	01.53.14	6794
RBP_12	26836984	cpu=12,gr+	34520	AFM_df	0 days 01:12:35	4355
RBP_12	25966876	cpu=12,gr+	4256	RBPseg_df	00.28.36	1716
RBP_12	25859824	cpu=12,gr+	16525	RBPseg_df	00.32.11	1931
RBP_12	25772004	cpu=12,gr+	13232	RBPseg_df	00.24.31	1471
RBP_13	61062284	cpu=12,gr+	132292	AFM_df	0 days 11:51:50	42710
RBP_13	26040456	cpu=12,gr+	13013	RBPseg_df	00.53.23	3203
RBP_13	29809468	cpu=12,gr+	92082	RBPseg_df	02.14.23	8063
RBP_14	26171352	cpu=12,gr+	6835	AFM_df	0 days 01:02:47	3767
RBP_14	26741900	cpu=12,gr+	7292	RBPseg_df	04.46.10	17170
RBP_14	26581204	cpu=12,gr+	5520	RBPseg_df	01.22.31	4951
RBP_14	15563276	cpu=12,gr+	38476	RBPseg_df	00.34.12	2052
RBP_14	25990824	cpu=12,gr+	2321	RBPseg_df	01.07.39	4059
RBP_15	32833672	cpu=12,gr+	17095	AFM_df	0 days 11:03:39	39819
RBP_15	15444544	cpu=12,gr+	24131	RBPseg_df	00.47.59	2879
RBP_15	26081244	cpu=12,gr+	11179	RBPseg_df	01.29.03	5343
RBP_16	63505420	cpu=12,gr+	324025	AFM_df	0 days 18:03:30	65010
RBP_16	26095188	cpu=12,gr+	4558	RBPseg_df	01.02.23	3743
RBP_16	26597904	cpu=12,gr+	5019	RBPseg_df	02.27.37	8857
RBP_18	52893752	cpu=12,gr+	167479	AFM_df	0 days 15:21:17	55277
RBP_18	15546304	cpu=12,gr+	37818	RBPseg_df	00.57.20	3440
RBP_18	27404484	cpu=12,gr+	15835	RBPseg_df	03.37.10	13030
RBP_18	34231268	cpu=12,gr+	471462	RBPseg_df	03.38.21	13101
RBP_18	37434068	cpu=12,gr+	411075	RBPseg_df	01.11.48	4308
RBP_18	26369408	cpu=12,gr+	10242	RBPseg_df	01.40.22	6022
RBP_19	49403128	cpu=12,gr+	34539	AFM_df	0 days 09:37:05	34625
RBP_19	30669664	cpu=12,gr+	21184	RBPseg_df	02.35.17	9317
RBP_19	35774772	cpu=12,gr+	3567	RBPseg_df	10.42.59	38579
RBP_19	27021152	cpu=12,gr+	5327	RBPseg_df	01.21.35	4895
RBP_20	36287092	cpu=12,gr+	168205	AFM_df	0 days 04:58:45	17925
RBP_20	26477520	cpu=12,gr+	15209	RBPseg_df	01.24.10	5050
RBP_20	26332340	cpu=12,gr+	14082	RBPseg_df	01.10.33	4233
RBP_20	26263592	cpu=12,gr+	3495	RBPseg_df	01.09.44	4184
RBP_20	26453796	cpu=12,gr+	3058	RBPseg_df	00.57.13	3433
RBP_21	26714804	cpu=12,gr+	7074	AFM_df	0 days 01:53:11	6791
RBP_21	78730812	cpu=12,gr+	19582	RBPseg_df	17.22.38	62558
RBP_22	43707464	cpu=12,gr+	5607	AFM_df	0 days 01:47:10	6430
RBP_22	27425444	cpu=12,gr+	2608	RBPseg_df	03.49.30	13770
RBP_22	42622864	cpu=12,gr+	31992	RBPseg_df	03.08.46	11326
RBP_22	37126304	cpu=12,gr+	147750	RBPseg_df	01.34.24	5664
RBP_22	26568852	cpu=12,gr+	6900	RBPseg_df	00.52.59	3179
RBP_23	53090492	cpu=12,gr+	340086	AFM_df	0 days 14:01:11	50471
RBP_23	26167948	cpu=12,gr+	4855	RBPseg_df	00.58.58	3538
RBP_23	26151092	cpu=12,gr+	18548	RBPseg_df	00.58.36	3516
RBP_23	26247308	cpu=12,gr+	3621	RBPseg_df	03.38.47	13127
RBP_24	28134832	cpu=12,gr+	329812	AFM_df	0 days 04:59:23	17963
RBP_24	26091372	cpu=12,gr+	3148	RBPseg_df	00.31.35	1895
RBP_24	26320232	cpu=12,gr+	7314	RBPseg_df	00.42.18	2538
RBP_24	25152184	cpu=12,gr+	39892	RBPseg_df	00.53.29	3209
RBP_25	37661324	cpu=12,gr+	103359	AFM_df	0 days 06:46:34	24394
RBP_25	22412748	cpu=12,gr+	32605	RBPseg_df	01.16.15	4575
RBP_25	26230596	cpu=12,gr+	4198	RBPseg_df	00.49.18	2958
RBP_25	18366948	cpu=12,gr+	23248	RBPseg_df	00.38.15	2295
RBP_25	29376460	cpu=12,gr+	37466	RBPseg_df	00.45.54	2754
RBP_26	30166052	cpu=12,gr+	18230	AFM_df	0 days 01:56:29	6989
RBP_26	25970036	cpu=12,gr+	2291	RBPseg_df	00.27.53	1673
RBP_26	26097216	cpu=12,gr+	4799	RBPseg_df	00.32.26	1946
RBP_26	18448228	cpu=12,gr+	22964	RBPseg_df	00.37.52	2272
RBP_26	26393180	cpu=12,gr+	5658	RBPseg_df	00.41.51	2511
RBP_26	26240896	cpu=12,gr+	117924	RBPseg_df	01.02.55	3775
RBP_26	25260604	cpu=12,gr+	30118	RBPseg_df	00.31.21	1881
RBP_26	26158992	cpu=12,gr+	3702	RBPseg_df	00.28.17	1697
RBP_26	25537332	cpu=12,gr+	83918	RBPseg_df	00.44.11	2651
RBP_27	64409976	cpu=12,gr+	254711	AFM_df	0 days 15:50:15	57015
RBP_27	26143852	cpu=12,gr+	8519	RBPseg_df	00.38.35	2315
RBP_27	25971236	cpu=12,gr+	3274	RBPseg_df	00.33.40	2020
RBP_27	15210288	cpu=12,gr+	49121	RBPseg_df	00.29.31	1771
RBP_28	27252228	cpu=12,gr+	31526	AFM_df	0 days 03:23:40	12220
RBP_28	20403528	cpu=12,gr+	28697	RBPseg_df	02.06.49	7609
RBP_28	26284428	cpu=12,gr+	23980	RBPseg_df	01.18.51	4731
RBP_28	26766184	cpu=12,gr+	3020	RBPseg_df	00.58.31	3511
RBP_29	26416892	cpu=12,gr+	8956	AFM_df	0 days 00:39:36	2376
RBP_29	26012224	cpu=12,gr+	4401	RBPseg_df	00.22.19	1339
RBP_29	26288852	cpu=12,gr+	2153	RBPseg_df	00.38.21	2301
RBP_29	15836924	cpu=12,gr+	55500	RBPseg_df	01.08.31	4111
RBP_29	26032324	cpu=12,gr+	19663	RBPseg_df	01.03.54	3834
RBP_29	29767252	cpu=12,gr+	99248	RBPseg_df	01.07.49	4069
RBP_30	27034812	cpu=12,gr+	11597	AFM_df	0 days 04:47:13	17233
RBP_30	26041580	cpu=12,gr+	5349	RBPseg_df	00.44.28	2668
RBP_30	27302176	cpu=12,gr+	60591	RBPseg_df	02.04.52	7492
RBP_30	15913176	cpu=12,gr+	40935	RBPseg_df	02.36.01	9361
RBP_30	35677284	cpu=12,gr+	271408	RBPseg_df	01.23.39	5019
RBP_31	58787288	cpu=12,gr+	344085	AFM_df	0 days 15:45:13	56713
RBP_31	27244964	cpu=12,gr+	22611	RBPseg_df	04.10.36	15036
RBP_31	26651236	cpu=12,gr+	3512	RBPseg_df	01.00.50	3650
RBP_31	31652944	cpu=12,gr+	346544	RBPseg_df	00.53.43	3223
RBP_31	39014776	cpu=12,gr+	226691	RBPseg_df	01.30.56	5456
RBP_32	27103436	cpu=12,gr+	34548	AFM_df	0 days 01:15:09	4509
RBP_32	26411480	cpu=12,gr+	12945	RBPseg_df	01.00.30	3630
RBP_32	26967876	cpu=12,gr+	32444	RBPseg_df	00.54.47	3287
RBP_32	26315332	cpu=12,gr+	6098	RBPseg_df	01.15.10	4510
RBP_32	26310588	cpu=12,gr+	5346	RBPseg_df	00.56.08	3368
RBP_32	29107568	cpu=12,gr+	24845	RBPseg_df	00.53.22	3202
RBP_32	20709812	cpu=12,gr+	82233	RBPseg_df	00.25.24	1524
RBP_33	26947848	cpu=12,gr+	9088	AFM_df	0 days 02:47:16	10036
RBP_33	31112800	cpu=12,gr+	36269	RBPseg_df	03.28.29	12509
RBP_34	37596320	cpu=12,gr+	199631	AFM_df	0 days 04:59:10	17950
RBP_34	36581140	cpu=12,gr+	320237	RBPseg_df	04.40.14	16814
RBP_34	39622416	cpu=12,gr+	246096	RBPseg_df	01.33.13	5593
RBP_35	37124760	cpu=12,gr+	26424	AFM_df	0 days 01:59:34	7174
RBP_35	26070832	cpu=12,gr+	12000	RBPseg_df	00.40.25	2425
RBP_35	26741392	cpu=12,gr+	90324	RBPseg_df	00.44.39	2679
RBP_35	26162364	cpu=12,gr+	151434	RBPseg_df	01.05.43	3943
RBP_35	27260520	cpu=12,gr+	206388	RBPseg_df	01.30.45	5445
RBP_36	41500164	cpu=12,gr+	38974	AFM_df	0 days 06:49:14	24554
RBP_36	25347880	cpu=12,gr+	24363	RBPseg_df	03.22.24	12144
RBP_36	41348004	cpu=12,gr+	321046	RBPseg_df	02.56.02	10562
RBP_36	31665244	cpu=12,gr+	463717	RBPseg_df	01.17.11	4631
RBP_36	26249116	cpu=12,gr+	13173	RBPseg_df	01.13.44	4424
RBP_37	26272240	cpu=12,gr+	3677	AFM_df	0 days 00:33:24	2004
RBP_37	26145828	cpu=12,gr+	8185	RBPseg_df	00.42.54	2574
RBP_37	26020380	cpu=12,gr+	9211	RBPseg_df	00.46.00	2760
RBP_37	26144464	cpu=12,gr+	21607	RBPseg_df	00.52.30	3150
RBP_37	31151356	cpu=12,gr+	39400	RBPseg_df	01.26.50	5210
RBP_37	26201816	cpu=12,gr+	1145	RBPseg_df	00.42.29	2549
RBP_37	25823476	cpu=12,gr+	2166	RBPseg_df	00.22.20	1340
RBP_37	19758184	cpu=12,gr+	29117	RBPseg_df	00.24.23	1463
RBP_37	15659244	cpu=12,gr+	33808	RBPseg_df	00.25.15	1515
RBP_37	26100820	cpu=12,gr+	4381	RBPseg_df	00.22.34	1354
RBP_38	26928476	cpu=12,gr+	27239	AFM_df	0 days 01:17:09	4629
RBP_38	26230960	cpu=12,gr+	2133	RBPseg_df	00.27.46	1666
RBP_38	24834660	cpu=12,gr+	24805	RBPseg_df	00.58.42	3522
RBP_38	26163068	cpu=12,gr+	12322	RBPseg_df	00.36.22	2182
RBP_38	26307528	cpu=12,gr+	3379	RBPseg_df	00.43.03	2583
RBP_38	26361460	cpu=12,gr+	4284	RBPseg_df	00.59.03	3543
RBP_38	26129232	cpu=12,gr+	2489	RBPseg_df	00.46.39	2799
RBP_38	25930892	cpu=12,gr+	11724	RBPseg_df	00.37.15	2235
RBP_38	26069448	cpu=12,gr+	18480	RBPseg_df	00.23.38	1418
RBP_38	27390016	cpu=12,gr+	5554	RBPseg_df	00.27.13	1633
RBP_39	27024028	cpu=12,gr+	7477	AFM_df	0 days 03:08:20	11300
RBP_39	35825264	cpu=12,gr+	4114	RBPseg_df	01.33.46	5626
RBP_39	26232928	cpu=12,gr+	9790	RBPseg_df	00.37.02	2222
RBP_39	26419160	cpu=12,gr+	1581	RBPseg_df	00.45.03	2703
RBP_39	26243856	cpu=12,gr+	1697	RBPseg_df	00.45.46	2746
RBP_39	26147308	cpu=12,gr+	9664	RBPseg_df	00.28.25	1705
RBP_39	26083992	cpu=12,gr+	2619	RBPseg_df	00.27.10	1630
RBP_40	66503584	cpu=12,gr+	21226	AFM_df	0 days 17:57:28	64648
RBP_40	26101684	cpu=12,gr+	1931	RBPseg_df	00.26.36	1596
RBP_40	22140728	cpu=12,gr+	36712	RBPseg_df	00.36.33	2193
RBP_40	26156752	cpu=12,gr+	9382	RBPseg_df	00.32.56	1976
RBP_40	15862088	cpu=12,gr+	30966	RBPseg_df	00.36.06	2166
RBP_41	74158868	cpu=12,gr+	9018	AFM_df	0 days 18:57:30	68250
RBP_41	26073568	cpu=12,gr+	2727	RBPseg_df	00.28.21	1701
RBP_41	26234360	cpu=12,gr+	11215	RBPseg_df	00.40.56	2456
RBP_41	26938116	cpu=12,gr+	2279	RBPseg_df	01.10.30	4230
RBP_42	24492564	cpu=12,gr+	206209	AFM_df	0 days 13:53:28	50008
RBP_42	35664356	cpu=12,gr+	290267	RBPseg_df	05.17.04	19024
RBP_42	29056096	cpu=12,gr+	434843	RBPseg_df	03.24.26	12266
RBP_43	81978716	cpu=12,gr+	53973	AFM_df	0 days 20:53:32	75212
RBP_43	26017732	cpu=12,gr+	1653	RBPseg_df	00.42.34	2554
RBP_43	26746540	cpu=12,gr+	17990	RBPseg_df	01.16.43	4603
RBP_43	41797408	cpu=12,gr+	87825	RBPseg_df	03.34.36	12876
RBP_43	37147600	cpu=12,gr+	25928	RBPseg_df	01.24.03	5043
RBP_43	26405416	cpu=12,gr+	13749	RBPseg_df	00.42.31	2551
RBP_44	49034060	cpu=12,gr+	53215	AFM_df	0 days 17:46:32	63992
RBP_44	26230400	cpu=12,gr+	4428	RBPseg_df	00.41.08	2468
RBP_44	26936532	cpu=12,gr+	91887	RBPseg_df	00.42.13	2533
RBP_44	32034712	cpu=12,gr+	125230	RBPseg_df	01.09.12	4152
RBP_44	24780384	cpu=12,gr+	231982	RBPseg_df	01.33.18	5598
RBP_45	103763924	cpu=12,gr+	291254	AFM_df	1 days 08:23:35	116615
RBP_45	25960196	cpu=12,gr+	21386	RBPseg_df	00.24.05	1445
RBP_45	26015168	cpu=12,gr+	3003	RBPseg_df	00.30.08	1808
RBP_45	25865056	cpu=12,gr+	13324	RBPseg_df	00.28.21	1701
RBP_45	26141964	cpu=12,gr+	14357	RBPseg_df	00.35.16	2116
RBP_45	26141548	cpu=12,gr+	6091	RBPseg_df	00.53.04	3184
RBP_45	25928064	cpu=12,gr+	23681	RBPseg_df	00.41.35	2495
RBP_45	26055040	cpu=12,gr+	3098	RBPseg_df	00.30.00	1800
RBP_45	29020192	cpu=12,gr+	95259	RBPseg_df	00.29.17	1757
RBP_46	87198680	cpu=12,gr+	16404	AFM_df	1 days 00:16:03	87363
RBP_46	26238224	cpu=12,gr+	7458	RBPseg_df	00.33.16	1996
RBP_46	36214556	cpu=12,gr+	8504	RBPseg_df	01.01.47	3707
RBP_46	27882856	cpu=12,gr+	54045	RBPseg_df	01.14.07	4447
RBP_46	26306988	cpu=12,gr+	7515	RBPseg_df	00.57.50	3470
RBP_46	29400416	cpu=12,gr+	251474	RBPseg_df	00.44.56	2696
RBP_47	63040200	cpu=12,gr+	152877	AFM_df	0 days 18:37:32	67052
RBP_47	36100284	cpu=12,gr+	5052	RBPseg_df	01.23.54	5034
RBP_47	26148236	cpu=12,gr+	3052	RBPseg_df	00.43.04	2584
RBP_47	26456924	cpu=12,gr+	24986	RBPseg_df	00.48.29	2909
RBP_47	26396608	cpu=12,gr+	3202	RBPseg_df	01.07.15	4035
RBP_47	26201416	cpu=12,gr+	22815	RBPseg_df	00.39.12	2352
RBP_48	81289212	cpu=12,gr+	411728	AFM_df	1 days 01:25:30	91530
RBP_48	26285664	cpu=12,gr+	8090	RBPseg_df	00.49.01	2941
RBP_48	26616348	cpu=12,gr+	8406	RBPseg_df	01.35.13	5713
RBP_49	80522660	cpu=12,gr+	2003	AFM_df	1 days 01:05:57	90357
RBP_49	34303784	cpu=12,gr+	359107	RBPseg_df	03.24.09	12249
RBP_49	26782048	cpu=12,gr+	4244	RBPseg_df	01.25.20	5120
RBP_49	30900596	cpu=12,gr+	90199	RBPseg_df	02.12.10	7930
RBP_50	83699528	cpu=12,gr+	23785	AFM_df	0 days 17:25:01	62701
RBP_50	26454424	cpu=12,gr+	22403	RBPseg_df	00.45.40	2740
RBP_50	26297464	cpu=12,gr+	23612	RBPseg_df	00.49.06	2946
RBP_50	20294372	cpu=12,gr+	24803	RBPseg_df	00.50.25	3025
RBP_51	75048532	cpu=12,gr+	185510	AFM_df	0 days 14:55:52	53752
RBP_51	25955344	cpu=12,gr+	42997	RBPseg_df	00.36.30	2190
RBP_51	26005896	cpu=12,gr+	7147	RBPseg_df	00.27.39	1659
RBP_51	19768444	cpu=12,gr+	25366	RBPseg_df	00.26.09	1569
RBP_52	85255732	cpu=12,gr+	457031	AFM_df	0 days 23:27:06	84426
RBP_52	26611664	cpu=12,gr+	9594	RBPseg_df	01.00.48	3648
RBP_52	26433148	cpu=12,gr+	2614	RBPseg_df	00.55.00	3300
RBP_52	26209436	cpu=12,gr+	1832	RBPseg_df	00.44.29	2669
RBP_52	26041280	cpu=12,gr+	11466	RBPseg_df	00.44.28	2668
RBP_53	89071252	cpu=12,gr+	1593	AFM_df	0 days 23:56:39	86199
RBP_53	29276492	cpu=12,gr+	23969	RBPseg_df	03.21.12	12072
RBP_53	30047548	cpu=12,gr+	28548	RBPseg_df	03.30.00	12600
RBP_53	31418812	cpu=12,gr+	31495	RBPseg_df	01.28.08	5288
RBP_54	74800904	cpu=12,gr+	49411	AFM_df	0 days 17:44:50	63890
RBP_54	26007020	cpu=12,gr+	47760	RBPseg_df	00.31.18	1878
RBP_54	26304516	cpu=12,gr+	45441	RBPseg_df	00.45.53	2753
RBP_54	25660128	cpu=12,gr+	20523	RBPseg_df	00.32.45	1965
RBP_55	60227244	cpu=12,gr+	120279	AFM_df	0 days 18:40:01	67201
RBP_55	25824380	cpu=12,gr+	2920	RBPseg_df	00.23.35	1415
RBP_55	26655424	cpu=12,gr+	15882	RBPseg_df	01.46.57	6417
RBP_55	33873376	cpu=12,gr+	491969	RBPseg_df	03.47.30	13650
RBP_55	39198212	cpu=12,gr+	459063	RBPseg_df	01.10.54	4254
RBP_55	19823396	cpu=12,gr+	25725	RBPseg_df	00.34.15	2055
RBP_55	26239252	cpu=12,gr+	18055	RBPseg_df	00.36.41	2201
RBP_55	26427112	cpu=12,gr+	25054	RBPseg_df	01.21.22	4882
RBP_56	74587876	cpu=12,gr+	245829	AFM_df	0 days 23:34:41	84881
RBP_56	26139656	cpu=12,gr+	20171	RBPseg_df	00.52.06	3126
RBP_56	26201148	cpu=12,gr+	30773	RBPseg_df	00.39.37	2377
RBP_56	26367388	cpu=12,gr+	5380	RBPseg_df	00.36.03	2163
RBP_57	72507216	cpu=12,gr+	471674	AFM_df	0 days 23:31:52	84712
RBP_57	26245792	cpu=12,gr+	5675	RBPseg_df	00.42.38	2558
RBP_57	16311816	cpu=12,gr+	23763	RBPseg_df	00.42.09	2529
RBP_57	26253076	cpu=12,gr+	2888	RBPseg_df	00.59.31	3571
RBP_57	26241984	cpu=12,gr+	10631	RBPseg_df	01.34.05	5645
RBP_57	30026192	cpu=12,gr+	120278	RBPseg_df	02.02.05	7325
RBP_58	66104948	cpu=12,gr+	2313	AFM_df	0 days 23:48:59	85739
RBP_58	25980360	cpu=12,gr+	156873	RBPseg_df	01.02.17	3737
RBP_58	35840308	cpu=12,gr+	32206	RBPseg_df	01.41.50	6110
RBP_58	35154172	cpu=12,gr+	7444	RBPseg_df	01.46.17	6377
RBP_59	75116532	cpu=12,gr+	302418	AFM_df	0 days 18:05:41	65141
RBP_59	19952412	cpu=12,gr+	23024	RBPseg_df	00.56.15	3375
RBP_59	26509228	cpu=12,gr+	15056	RBPseg_df	01.33.37	5617
RBP_60	63273456	cpu=12,gr+	74958	AFM_df	0 days 16:44:42	60282
RBP_60	25775040	cpu=12,gr+	15729	RBPseg_df	00.29.53	1793
RBP_60	25406204	cpu=12,gr+	39608	RBPseg_df	00.30.05	1805
RBP_60	26203496	cpu=12,gr+	13721	RBPseg_df	00.42.46	2566
RBP_60	26224628	cpu=12,gr+	7136	RBPseg_df	00.41.40	2500
RBP_60	26134968	cpu=12,gr+	7357	RBPseg_df	00.38.52	2332
RBP_60	26120780	cpu=12,gr+	8690	RBPseg_df	00.27.35	1655
RBP_60	15268648	cpu=12,gr+	25977	RBPseg_df	00.25.49	1549
RBP_61	91881948	cpu=12,gr+	2448	AFM_df	0 days 23:27:22	84442
RBP_61	25848516	cpu=12,gr+	14005	RBPseg_df	00.31.40	1900
RBP_61	26158344	cpu=12,gr+	1942	RBPseg_df	00.23.22	1402
RBP_61	26097252	cpu=12,gr+	1666	RBPseg_df	00.21.35	1295
RBP_61	26064332	cpu=12,gr+	1455	RBPseg_df	00.24.19	1459
RBP_62	81880072	cpu=12,gr+	160472	AFM_df	1 days 02:26:07	95167
RBP_62	27369888	cpu=12,gr+	3632	RBPseg_df	03.00.15	10815
RBP_62	27879052	cpu=12,gr+	64779	RBPseg_df	01.52.49	6769
RBP_62	36981088	cpu=12,gr+	234192	RBPseg_df	00.54.12	3252
RBP_62	27629496	cpu=12,gr+	361940	RBPseg_df	01.05.07	3907
RBP_62	15685748	cpu=12,gr+	50733	RBPseg_df	00.37.36	2256
RBP_63	84912624	cpu=12,gr+	17531	AFM_df	0 days 23:19:16	83956
RBP_63	26195308	cpu=12,gr+	18226	RBPseg_df	00.37.30	2250
RBP_63	26361100	cpu=12,gr+	15301	RBPseg_df	00.37.16	2236
RBP_63	25983424	cpu=12,gr+	13349	RBPseg_df	00.25.44	1544
RBP_64	75227912	cpu=12,gr+	24777	AFM_df	0 days 18:04:14	65054
RBP_64	27229348	cpu=12,gr+	30859	RBPseg_df	01.53.42	6822
RBP_64	32328540	cpu=12,gr+	331888	RBPseg_df	03.58.06	14286
RBP_64	37331556	cpu=12,gr+	292973	RBPseg_df	02.46.03	9963
RBP_64	26775372	cpu=12,gr+	21491	RBPseg_df	01.08.37	4117
RBP_64	25432272	cpu=12,gr+	19602	RBPseg_df	00.39.52	2392
RBP_65	82077804	cpu=12,gr+	50661	AFM_df	0 days 20:46:38	74798
RBP_65	26108960	cpu=12,gr+	16182	RBPseg_df	00.58.45	3525
RBP_65	26148156	cpu=12,gr+	31110	RBPseg_df	00.38.20	2300
RBP_65	26247012	cpu=12,gr+	10896	RBPseg_df	00.33.42	2022
RBP_66	31094908	cpu=12,gr+	26457	AFM_df	0 days 03:28:15	12495
RBP_66	25900752	cpu=12,gr+	11423	RBPseg_df	00.42.15	2535
RBP_66	25845420	cpu=12,gr+	3969	RBPseg_df	00.29.38	1778
RBP_66	26043452	cpu=12,gr+	3546	RBPseg_df	00.37.24	2244
