## Supplementary Table 3 for "Towards a complete phage tail fiber structure atlas"

nick	accession_code	family	subfamily	phage	TC_classes	filtered_clusters	clusters_mmseq2_singletron_groupped
RBP_00	AWD91690	Straboviridae	Tevenvirinae	Enterobacteria phage vB_EcoM_IME340	TC14	14	2
RBP_01	QXV80698	Drexlerviridae	Tempevirinae	Escherichia phage JakobBernoulli	TC4	4	8
RBP_02	YP_003912	Drexlerviridae	Tunavirinae	Escherichia phage T1	TC4	4	8
RBP_03	AFU62385		Ounavirinae	Escherichia phage EC6	TC6	6	1
RBP_04	QXV80938		Vequintavirinae	Escherichia phage JeffSchatz	TC1	1	19
RBP_05	QXV76923	Straboviridae	Tevenvirinae	Escherichia phage ChristianSchoenbein	TC14	14	2
RBP_06	YP_008530274		Vequintavirinae	Escherichia phage JES2013	TC1	1	19
RBP_07	QXV77497		Vequintavirinae	Escherichia phage DrSchubert	TC9	9	15
RBP_08	YP_008530272		Vequintavirinae	Escherichia phage JES2013	TC8	8	7
RBP_09	YP_007112629		Dhillonvirus (genus)	Escherichia phage HK578	TC3	3	3
RBP_10	QXV77928		Vequintavirinae	Escherichia phage EmilHeitz	TC12	12	20
RBP_11	QXV82547		Vequintavirinae	Escherichia phage MaxBurger	TC12	12	20
RBP_12	CUL02548	Straboviridae	Tevenvirinae	Escherichia phage slur08	TC11	11	23
RBP_13	QXV79628	Demerecviridae	Markadamsvirinae	Escherichia phage GreteKellenberger	TC7	7	-1
RBP_14	ACB97589	Demerecviridae	Markadamsvirinae	Epseptimavirus EPS7	TC16	16	-1
RBP_15	CBX44414		Ounavirinae	Erwinia phage phiEa104	TC-1	-1	-1
RBP_16	QXV77733		Vequintavirinae	Escherichia phage navn	TC8	8	7
RBP_18	YP_009824934	Drexlerviridae	Braunvirinae	Escherichia phage vB_EcoS_IME542	TC4	4	8
RBP_19	ANZ50831	Straboviridae	Tevenvirinae	Enterobacteria phage Aplg8	TC0	0	9
RBP_20	AWD91693	Straboviridae	Tevenvirinae	Enterobacteria phage vB_EcoM_IME340	TC0	0	9
RBP_21	AEV89340		Dhillonvirus (genus)	Shigella phage EP23	TC4	4	3
RBP_22	QXV79379	Drexlerviridae	Tempevirinae	Escherichia phage FritzSarasin	TC-1	-1	8
RBP_24	YP_009145700		Ounavirinae	Citrobacter phage Moogle	TC6	6	1
RBP_25	QXV85920	Straboviridae	Tevenvirinae	Escherichia phage WilhelmHis	TC13	13	12
RBP_26	AWD91436	Straboviridae	Tevenvirinae	Enterobacteria phage vB_EcoM_IME339	TC14	14	11
RBP_27	AKO61944		Vequintavirinae	Escherichia phage APECc02	TC1	1	19
RBP_28	AFH20211	Straboviridae	Tevenvirinae	Escherichia phage vB_EcoM_ACG-C40	TC0	0	9
RBP_29	QBO61257	Straboviridae	Tevenvirinae	Escherichia phage D5505	TC13	13	12
RBP_30	QXV77226	Demerecviridae	Markadamsvirinae	Escherichia phage DaisyDussoix	TC15	15	13
RBP_31	QXV82990		Dhillonvirus (genus)	Escherichia phage Oekolampad	TC3	3	3
RBP_32	YP_009323872	Demerecviridae	Markadamsvirinae	Salmonella phage 118970_sal2	TC15	15	13
RBP_33	ASV44893	Drexlerviridae	Tempevirinae	Escherichia phage vB_EcoS-95	TC7	7	14
RBP_34	QXV77132		Queuovirinae	Escherichia phage ChristophMerian	TC9	9	15
RBP_35	QXV78163		Stephanstirmvirinae	Escherichia phage EmilieFrey	TC-1	-1	16
RBP_36	YP_004414866	Drexlerviridae	Tunavirinae	Tunavirus Shfl1	TC4	4	8
RBP_38	AEK12502	Straboviridae	Tevenvirinae	Escherichia phage ime09	TC14	14	11
RBP_39	QXV83111	Straboviridae	Tevenvirinae	Escherichia phage Paracelsus	TC0	0	9
RBP_40	QBO61254	Straboviridae	Tevenvirinae	Escherichia phage D5505	TC-1	-1	9
RBP_41	QGK90546	Autographiviridae	Studiervirinae	Salmonella phage C2	TC2	2	21
RBP_42	AKA61060		Queuovirinae	Enterobacteria phage JenK1	TC9	9	15
RBP_44	QBQ80320		Stephanstirmvirinae	Escherichia phage vB_EcoM_Schickermooser	TC-1	-1	16
RBP_45	ATE86506	Straboviridae	Tevenvirinae	Shigella phage Sf23	TC14	14	2
RBP_46	QEA10100	Drexlerviridae	Tempevirinae	Escherichia phage Henu8	TC-1	-1	14
RBP_47	AGR46195	Straboviridae	Tevenvirinae	Yersinia phage PST	TC-1	-1	9
RBP_48	QEG11849	Autographiviridae	Studiervirinae	Klebsiella phage vB_KpnP_Emp27	TC2	2	21
RBP_49	QXV79286		Queuovirinae	Escherichia phage FritzHoffmann	TC12	12	-1
RBP_50	QEG11854	Autographiviridae	Studiervirinae	Klebsiella phage vB_KpnP_Emp27	TC16	16	18
RBP_51	AEZ65169		Vequintavirinae	Escherichia phage FV3	TC1	1	19
RBP_52	QXV76844	Autographiviridae	Studiervirinae	Escherichia phage CarlSpitteler	TC16	16	18
RBP_53	QCQ65468	Demerecviridae	Markadamsvirinae	Salmonella phage Seabear	TC15	15	13
RBP_54	AWD91362		Ounavirinae	Enterobacteria phage vB_EcoM_IME338	TC6	6	1
RBP_55	CUL03178		Vequintavirinae	Escherichia phage slur12	TC-1	-1	15
RBP_56	QXV82780		Vequintavirinae	Escherichia phage MaxTheCat	TC8	8	7
RBP_57	QXV85537		Vequintavirinae	Escherichia phage WalterGehring	TC12	12	20
RBP_58	QHR65043		Stephanstirmvirinae	Escherichia phage ukendt	TC-1	-1	16
RBP_59	ACD75703	Autographiviridae	Studiervirinae	Salmonella phage phiSG-JL2	TC2	2	21
RBP_60	AWD91363		Ounavirinae	Enterobacteria phage vB_EcoM_IME338	TC7	7	-1
RBP_61	AEM00908	Straboviridae	Tevenvirinae	Escherichia phage wV7	TC11	11	23
RBP_62	QBQ80471		Dhillonvirus (genus)	Escherichia phage vB_EcoS_PTXU06	TC3	3	3
RBP_63	YP_009600425		Ounavirinae	Salmonella phage Mushroom	TC6	6	1
RBP_64	QXV82771		Vequintavirinae	Escherichia phage MaxTheCat	TC9	9	15
RBP_65	QXV81162		Vequintavirinae	Escherichia phage JohannBauhin	TC8	8	7
RBP_66	QXV84116		Vequintavirinae	Escherichia phage slur16	TC1	1	19
